# epiRomics: a multi-omics R package to identify and visualize enhancers

**DOI:** 10.1101/2021.08.19.456732

**Authors:** Alex M. Mawla, Mark O. Huising

## Abstract

**Summary:** epiRomics is an R package designed to integrate multi-omics data in order to identify and visualize enhancer regions alongside gene expression and other epigenomic modifications. Regulatory network analysis can be done using combinatory approaches to infer regions of significance such as enhancers, when combining ChIP and histone data. Downstream analysis can identify co-occurrence of these regions of interest with other user-supplied data, such as chromatin availability or gene expression. Finally, this package allows for results to be visualized at high resolution in a stand-alone browser.

**Availability and Implementation:** epiRomics is released under Artistic-2.0 License. The source code and documents are freely available through Github (https://github.com/Huising-Lab/epiRomics).

**Supplementary information:** Supplementary data, and methods are available online on biorxiv or *Github*.
