## Supplementary material for "epiRomics: a multi-omics R package to identify and visualize enhancers": Aggregated Datasets Accession List

### Sheet: Sheet1
ChIP (Transcription Factor) Datasets
Marker	Accession Info
Foxa2	E-MTAB-1919
MafB	E-MTAB-1919
Nkx2.2	E-MTAB-1919
Nkx6.1	E-MTAB-1919
Pdx1	E-MTAB-1919
ChIP (Histone) Datasets
Marker	Accession Info
H3k27ac	GSE16256
H3k4me1	GSE16256
H2A.Z	E-MTAB-1919
ATAC Datasets
Cell Type	Accession Info
Alpha	GSE76268
Beta	GSE76268
RNA Datasets
Cell Type	Accession Info
Alpha	GSE76268
Beta	GSE76268
